# An atlas of transcription factor cooperation reveals how motif readers shape regulatory output

**DOI:** 10.64898/2026.09.14.751590

**Authors:** Hanbei Xiong, Jieyuan Liu, Wei Wang

## Abstract

Regulatory motifs are conventionally associated with named transcription factors (TFs), yet a motif label need not identify the protein that reads the sequence or the regulatory consequence that follows in a given cell. We analyzed 1,552 TF binding datasets in 10 cell types using ARES, a multi-agent system that tests competing mechanisms of TF-motif dependencies in a specific cellular context against multi-omic data. We found that the inferred mechanisms converged on three operating routes: direct sequence recognition, protein-mediated recruitment or exclusion, and regulatory context. Importantly, the predictive motifs of the target TF binding were read by their conventionally “canonical” TFs in only one third of resolved dependencies, and these “canonical” TFs were expressed much less often than the inferred readers. Furthermore, we observed that motif similarity was associated with shared regulatory region type but not shared transcriptional outcome, whereas reader identity was associated with both and the only feature among the examined associated with outcome. In validation case studies where an inferred reader was perturbed, target TF occupancy fell in proportion to reader binding before perturbation, and a natural variant disrupting the predictive motif altered target TF binding at every intermediate step of the inferred mechanism. These observations were further supported by single-cell perturbation, in vitro cooperativity and evolutionary constraint. Together, these results separate motif identity from reader identity and regulatory output, suggesting that a motif acts as an address whose regulatory consequence is shaped in trans by the protein that interprets it.
