## Supplementary Table S6 for "An atlas of transcription factor cooperation reveals how motif readers shape regulatory output"

### Sheet: CAP-SELEX cooperativity
Cell	Target	Partner	Route	Cooperative
HepG2	ARNTL	MAX	Protein	no
HepG2	ATF4	CEBPG	Protein	yes
K562	ATF4	CEBPG	Protein	yes
H1	BACH1	MAFK	Protein	yes
K562	BACH1	MAFK	Protein	yes
HepG2	CEBPA	ATF4	Protein	no
A549	CEBPB	ATF4	Protein	yes
H1	CEBPB	ATF4	Protein	yes
HeLa.S3	CEBPB	ATF4	Protein	yes
HepG2	CEBPB	ATF4	Protein	yes
K562	CEBPB	ATF4	Protein	yes
MCF.7	CEBPB	ATF4	Protein	yes
GM12878	CEBPB	ATF4	Protein	yes
HepG2	CEBPD	ATF4	Protein	yes
HepG2	CEBPG	ATF4	Protein	yes
K562	CEBPG	ATF4	Protein	yes
MCF.7	CEBPG	ATF4	Protein	yes
HepG2	DDIT3	ATF4	Protein	no
A549	ELK1	SRF	Protein	no
K562	ELK1	SRF	Protein	no
MCF.7	ELK1	SRF	Protein	no
HeLa.S3	ELK1	SRF	Protein	no
K562	FOSL1	JUN	Protein	yes
HeLa.S3	JUN	FOSL2	Protein	yes
K562	JUN	FOSL2	Protein	yes
A549	JUND	FOSL2	Protein	yes
H1	JUND	FOSL2	Protein	yes
HeLa.S3	JUND	FOSL2	Protein	yes
K562	JUND	FOSL2	Protein	yes
K562	KLF16	GATA5	Protein	no
HepG2	MGA	HES1	Protein	no
K562	MGA	MYC	Protein	no
HeLa.S3	MYC	CLOCK	Protein	no
K562	NFE2	MAFK	Protein	no
HepG2	NR2C2	ELF2	Protein	no
K562	STAT2	IRF2	Protein	no
K562	TCF3	GATA1::TAL1	Protein	yes
K562	TEAD4	GATA5	Protein	no
HepG2	FOSL1	BATF	Sequence	no
HeLa.S3	MAFK	CREB3L1	Sequence	no
H1	MAX	HES1	Sequence	no
HepG2	MAX	HES1	Sequence	no
SK.N.SH	MAX	HES1	Sequence	no
GM12878	MYC	ARNT	Sequence	no
A549	MYC	HES5	Sequence	no
K562	NR2F1	GATA5	Sequence	no
HepG2	ONECUT2	PAX3	Sequence	no
A549	SREBF2	CUX1	Sequence	no
K562	DDIT3	ATF4	Context	no
GM12878	E2F8	ETV4	Context	no
K562	ETV1	GATA5	Context	no
HepG2	FOSL2	CTCF	Context	no
A549	FOXA1	NR3C1	Context	no
HepG2	FOXJ3	CEBPD	Context	no
K562	HES1	GATA5	Context	no
GM12878	NFIC	BATF	Context	no
K562	NFIC	GATA5	Context	no
HeLa.S3	NR2C2	ELF2	Context	no

### Sheet: Summary
Summary
Protein route: 23/38 cooperative
Sequence+Context route: 0/20 cooperative
Fisher exact P = 2.13e-06
Route from canonical ARES atlas (ares_atlas.tsv); Cooperative from CAP-SELEX (Jolma et al. 2015 + JASPAR heterodimers)
